# Spatial Transcriptomic Characterization of Novel Pathologic Niches in IPF

**DOI:** 10.1101/2023.12.13.571464

**Authors:** Christoph H. Mayr, Diana Santacruz, Sebastian Jarosch, Charlotte Lempp, Lavinia Neubert, Berenice Rath, Jan C. Kamp, Danny Jonigk, Mark Kühnel, Holger Schlueter, Jonas Doerr, Alec Dick, Fidel Ramirez, Matthew J. Thomas

**Author notes:** Correspondence should be addressed to: Matthew J. Thomas or Fidel Ramirez.

## Abstract

An unmet medical need persists in Idiopathic Pulmonary fibrosis (IPF), for which treatments additional to anti-fibrotic therapy are needed. Single cell RNA sequencing (scRNA-seq) has advanced our understanding of IPF with cell type-specific insights but lacks cellular tissue context. Spatial transcriptomics addresses this by providing spatially resolved gene expression, enabling gene and cell type localization within the tissue environment. We profiled IPF and control patient lung tissue sections using spatial transcriptomics and combined the data with an atlas of integrated IPF scRNA-seq datasets. Through computational analysis, we identified three disease-associated pathologic niches with unique cellular composition / localization and analyzed their cell-cell communication. We identified the Fibrotic niche, comprising Myofibroblasts and Aberrant Basaloid cells, preferentially located around airways and close to the Airway Macrophage niche in the lumen, containing SPP1+ Macrophages. We also identified the Immune niche, distinct foci of lymphoid cells in fibrotic tissue, surrounded by remodeled endothelial vessels.

**TEASER:** Spatial transcriptomics localizes genes and cell types in the tissue and identifies pathological cellular niches in IPF and control lungs.
