## Supplementary_table_S2 for "Spatial Transcriptomic Characterization of Novel Pathologic Niches in IPF"

### Sheet: Clinical characterisistcs
Supplementary table S2: Clinical characterisistcs of Visium study cohort
patient	Diagnosis	Sex	Age	sampleID
ctrl_2	healthy	female	32	727
ctrl_3	healthy	male	58	728
ctrl_1	healthy	male	49	730
IPF_3	IPF	male	59	3736
IPF_1	IPF	male	51	H237762
IPF_2	IPF	female	32	H24513-17
