## Supplementary_table_S6 for "Spatial Transcriptomic Characterization of Novel Pathologic Niches in IPF"

### Sheet: IPF_ImmuneNiche_CellChat
source	target	ligand	receptor	prob	pval	interaction_name	interaction_name_2	pathway_name	annotation	evidence
Bronchial Vessel	Bronchial Vessel	F11R	F11R	0.000416887	0	F11R_F11R	F11R - F11R	JAM	Cell-Cell Contact	KEGG: hsa04514
Bronchial Vessel	Bronchial Vessel	EFNB2	EPHA4	0.000563513	0	EFNB2_EPHA4	EFNB2 - EPHA4	EPHB	Cell-Cell Contact	PMID: 15114347
Bronchial Vessel	Bronchial Vessel	EFNA1	EPHA4	0.00059698	0	EFNA1_EPHA4	EFNA1 - EPHA4	EPHA	Cell-Cell Contact	PMID: 15114347
Dendritic	T cell	HLA-F	CD8B	0.000730309	0	HLA-F_CD8B	HLA-F - CD8B	MHC-I	Cell-Cell Contact	KEGG: hsa04514
Bronchial Vessel	Dendritic	TGFB1	TGFbR1_R2	0.000867925	0	TGFB1_TGFBR1_TGFBR2	TGFB1 - (TGFBR1+TGFBR2)	TGFb	Secreted Signaling	KEGG: hsa04350
pDC	B/Plasma	TNFSF13B	TNFRSF13B	0.000932708	0	TNFSF13B_TNFRSF13B	TNFSF13B - TNFRSF13B	BAFF	Secreted Signaling	KEGG: hsa04060
Bronchial Vessel	pDC	LAMB2	CD44	0.00093734	0	LAMB2_CD44	LAMB2 - CD44	LAMININ	ECM-Receptor	KEGG: hsa04512
Dendritic	Bronchial Vessel	CD46	JAG1	0.00106773	0	CD46_JAG1	CD46 - JAG1	CD46	Cell-Cell Contact	PMID: 23086448
Bronchial Vessel	pDC	COL6A2	CD44	0.00108316	0	COL6A2_CD44	COL6A2 - CD44	COLLAGEN	ECM-Receptor	KEGG: hsa04512
Bronchial Vessel	pDC	LAMA5	CD44	0.00108981	0	LAMA5_CD44	LAMA5 - CD44	LAMININ	ECM-Receptor	KEGG: hsa04512
Bronchial Vessel	T cell	HLA-F	CD8B	0.00109604	0	HLA-F_CD8B	HLA-F - CD8B	MHC-I	Cell-Cell Contact	KEGG: hsa04514
Bronchial Vessel	Dendritic	JAG1	NOTCH2	0.00111787	0	JAG1_NOTCH2	JAG1 - NOTCH2	NOTCH	Cell-Cell Contact	PMID: 22353464
Dendritic	Bronchial Vessel	SELPLG	SELP	0.00114104	0	SELPLG_SELP	SELPLG - SELP	SELPLG	Cell-Cell Contact	PMID: 19118202; PMID: 9829984
Bronchial Vessel	pDC	LAMA4	CD44	0.00114793	0	LAMA4_CD44	LAMA4 - CD44	LAMININ	ECM-Receptor	KEGG: hsa04512
Dendritic	B/Plasma	SELPLG	SELL	0.00118131	0	SELPLG_SELL	SELPLG - SELL	SELPLG	Cell-Cell Contact	PMC2431087; PMID: 8892633,PMID: 8896607
Bronchial Vessel	pDC	LAMB1	CD44	0.00119007	0	LAMB1_CD44	LAMB1 - CD44	LAMININ	ECM-Receptor	KEGG: hsa04512
pDC	Bronchial Vessel	SEMA3C	PLXND1	0.00120345	0	SEMA3C_PLXND1	SEMA3C - PLXND1	SEMA3	Secreted Signaling	PMID: 27533782
Dendritic	Dendritic	FN1	ITGA4_ITGB1	0.0012707	0	FN1_ITGA4_ITGB1	FN1 - (ITGA4+ITGB1)	FN1	ECM-Receptor	KEGG: hsa04512
pDC	Bronchial Vessel	SEMA3C	NRP2_PLXNA2	0.00127819	0	SEMA3C_NRP2_PLXNA2	SEMA3C - (NRP2+PLXNA2)	SEMA3	Secreted Signaling	PMID: 27533782
Bronchial Vessel	Bronchial Vessel	SEMA6A	PLXNA2	0.0013048	0	SEMA6A_PLXNA2	SEMA6A - PLXNA2	SEMA6	Cell-Cell Contact	PMID: 27533782
Bronchial Vessel	Bronchial Vessel	LAMB2	ITGA6_ITGB4	0.00134991	0	LAMB2_ITGA6_ITGB4	LAMB2 - (ITGA6+ITGB4)	LAMININ	ECM-Receptor	KEGG: hsa04512
Bronchial Vessel	Bronchial Vessel	JAG1	NOTCH4	0.00136706	0	JAG1_NOTCH4	JAG1 - NOTCH4	NOTCH	Cell-Cell Contact	PMID: 22353464
Bronchial Vessel	Dendritic	FN1	ITGA4_ITGB1	0.00140371	0	FN1_ITGA4_ITGB1	FN1 - (ITGA4+ITGB1)	FN1	ECM-Receptor	KEGG: hsa04512
pDC	Dendritic	SEMA7A	PLXNC1	0.00140857	0	SEMA7A_PLXNC1	SEMA7A - PLXNC1	SEMA7	Cell-Cell Contact	PMID: 27533782
T cell	T cell	HLA-F	CD8B	0.0014587	0	HLA-F_CD8B	HLA-F - CD8B	MHC-I	Cell-Cell Contact	KEGG: hsa04514
Dendritic	Bronchial Vessel	VEGFA	KDR	0.00147427	0	VEGFA_VEGFR2	VEGFA - VEGFR2	VEGF	Secreted Signaling	KEGG: hsa04370; PMID: 16633338
Bronchial Vessel	Dendritic	MDK	SDC2	0.00148552	0	MDK_SDC2	MDK - SDC2	MK	Secreted Signaling	PMID: 28356350
Bronchial Vessel	pDC	EFNB2	EPHB1	0.00148908	0	EFNB2_EPHB1	EFNB2 - EPHB1	EPHB	Cell-Cell Contact	PMID: 15114347
Bronchial Vessel	pDC	LAMC1	CD44	0.00149013	0	LAMC1_CD44	LAMC1 - CD44	LAMININ	ECM-Receptor	KEGG: hsa04512
Bronchial Vessel	Dendritic	MDK	ITGA4_ITGB1	0.00151471	0	MDK_ITGA4_ITGB1	MDK - (ITGA4+ITGB1)	MK	Secreted Signaling	PMID: 28356350
pDC	Dendritic	IL16	CD4	0.00151801	0	IL16_CD4	IL16 - CD4	IL16	Secreted Signaling	KEGG: hsa04060
Bronchial Vessel	Bronchial Vessel	CD46	JAG1	0.00155547	0	CD46_JAG1	CD46 - JAG1	CD46	Cell-Cell Contact	PMID: 23086448
Dendritic	pDC	SELPLG	SELL	0.00156354	0	SELPLG_SELL	SELPLG - SELL	SELPLG	Cell-Cell Contact	PMC2431087; PMID: 8892633,PMID: 8896607
Dendritic	Dendritic	HLA-DOA	CD4	0.0015663	0	HLA-DOA_CD4	HLA-DOA - CD4	MHC-II	Cell-Cell Contact	KEGG: hsa04514
Bronchial Vessel	Bronchial Vessel	LAMA5	ITGA6_ITGB4	0.00156938	0	LAMA5_ITGA6_ITGB4	LAMA5 - (ITGA6+ITGB4)	LAMININ	ECM-Receptor	KEGG: hsa04512
Dendritic	B/Plasma	TNFSF13B	TNFRSF13B	0.00158334	0	TNFSF13B_TNFRSF13B	TNFSF13B - TNFRSF13B	BAFF	Secreted Signaling	KEGG: hsa04060
Bronchial Vessel	pDC	JAG1	NOTCH4	0.00162472	0	JAG1_NOTCH4	JAG1 - NOTCH4	NOTCH	Cell-Cell Contact	PMID: 22353464
Bronchial Vessel	Bronchial Vessel	LAMA4	ITGA6_ITGB4	0.00165303	0	LAMA4_ITGA6_ITGB4	LAMA4 - (ITGA6+ITGB4)	LAMININ	ECM-Receptor	KEGG: hsa04512
Bronchial Vessel	Bronchial Vessel	LAMB1	ITGA6_ITGB4	0.00171368	0	LAMB1_ITGA6_ITGB4	LAMB1 - (ITGA6+ITGB4)	LAMININ	ECM-Receptor	KEGG: hsa04512
pDC	Dendritic	HLA-DQA2	CD4	0.00178925	0	HLA-DQA2_CD4	HLA-DQA2 - CD4	MHC-II	Cell-Cell Contact	KEGG: hsa04514
B/Plasma	Dendritic	TGFB1	TGFbR1_R2	0.00179159	0	TGFB1_TGFBR1_TGFBR2	TGFB1 - (TGFBR1+TGFBR2)	TGFb	Secreted Signaling	KEGG: hsa04350
pDC	Bronchial Vessel	SEMA3C	NRP1_NRP2	0.00186319	0	SEMA3C_NRP1_NRP2	SEMA3C - (NRP1+NRP2)	SEMA3	Secreted Signaling	PMID: 27533782
Dendritic	T cell	HLA-F	CD8A	0.00191309	0	HLA-F_CD8A	HLA-F - CD8A	MHC-I	Cell-Cell Contact	KEGG: hsa04514
pDC	T cell	CLEC2B	KLRB1	0.0019264	0	CLEC2B_KLRB1	CLEC2B - KLRB1	CLEC	Cell-Cell Contact	PMID: 24223577
Bronchial Vessel	Bronchial Vessel	COL6A2	ITGA10_ITGB1	0.00194124	0	COL6A2_ITGA10_ITGB1	COL6A2 - (ITGA10+ITGB1)	COLLAGEN	ECM-Receptor	KEGG: hsa04512
Bronchial Vessel	Dendritic	HLA-DQA1	CD4	0.00194401	0	HLA-DQA1_CD4	HLA-DQA1 - CD4	MHC-II	Cell-Cell Contact	KEGG: hsa04514
B/Plasma	Bronchial Vessel	SELL	PODXL	0.00195757	0	SELL_PODXL	SELL - PODXL	SELL	Cell-Cell Contact	PMID: 22814396
B/Plasma	Dendritic	CD99	PILRA	0.00203657	0	CD99_PILRA	CD99 - PILRA	CD99	Cell-Cell Contact	PMID: 18234675
Dendritic	Bronchial Vessel	SELPLG	SELE	0.00205288	0	SELPLG_SELE	SELPLG - SELE	SELPLG	Cell-Cell Contact	PMC4571854
Dendritic	T cell	CD69	KLRB1	0.00205973	0	CLEC2C_KLRB1	CLEC2C - KLRB1	CLEC	Cell-Cell Contact	PMID: 24223577
Bronchial Vessel	Dendritic	HLA-DMA	CD4	0.0020772	0	HLA-DMA_CD4	HLA-DMA - CD4	MHC-II	Cell-Cell Contact	KEGG: hsa04514
Bronchial Vessel	Bronchial Vessel	LAMC1	ITGA6_ITGB4	0.00214548	0	LAMC1_ITGA6_ITGB4	LAMC1 - (ITGA6+ITGB4)	LAMININ	ECM-Receptor	KEGG: hsa04512
Dendritic	T cell	FN1	ITGA4_ITGB1	0.00216677	0	FN1_ITGA4_ITGB1	FN1 - (ITGA4+ITGB1)	FN1	ECM-Receptor	KEGG: hsa04512
Bronchial Vessel	B/Plasma	MDK	NCL	0.00227223	0	MDK_NCL	MDK - NCL	MK	Secreted Signaling	PMID: 28356350
B/Plasma	Dendritic	HLA-DMB	CD4	0.00228669	0	HLA-DMB_CD4	HLA-DMB - CD4	MHC-II	Cell-Cell Contact	KEGG: hsa04514
Dendritic	Bronchial Vessel	ITGA4_ITGB1	VCAM1	0.00231322	0	ITGA4_ITGB1_VCAM1	VCAM1 - (ITGA4+ITGB1)	VCAM	Cell-Cell Contact	KEGG: hsa04514
Dendritic	Dendritic	GAS6	AXL	0.00233998	0	GAS6_AXL	GAS6 - AXL	GAS	Secreted Signaling	PMID: 27801848
Bronchial Vessel	Dendritic	SELE	GLG1	0.00237958	0	SELE_GLG1	SELE - GLG1	SELE	Cell-Cell Contact	PMID: 11404363
Bronchial Vessel	T cell	FN1	ITGA4_ITGB1	0.00239336	0	FN1_ITGA4_ITGB1	FN1 - (ITGA4+ITGB1)	FN1	ECM-Receptor	KEGG: hsa04512
Bronchial Vessel	T cell	MDK	NCL	0.00240941	0	MDK_NCL	MDK - NCL	MK	Secreted Signaling	PMID: 28356350
Bronchial Vessel	Bronchial Vessel	SELE	GLG1	0.00254323	0	SELE_GLG1	SELE - GLG1	SELE	Cell-Cell Contact	PMID: 11404363
Bronchial Vessel	T cell	MDK	ITGA4_ITGB1	0.00258242	0	MDK_ITGA4_ITGB1	MDK - (ITGA4+ITGB1)	MK	Secreted Signaling	PMID: 28356350
pDC	Bronchial Vessel	SELL	PODXL	0.00259031	0	SELL_PODXL	SELL - PODXL	SELL	Cell-Cell Contact	PMID: 22814396
T cell	T cell	LCK	CD8 receptor	0.00260517	0	LCK_CD8A_CD8B1	LCK - (CD8A+CD8B1)	LCK	Cell-Cell Contact	PMID: 25427562
pDC	Bronchial Vessel	SEMA3C	NRP1_PLXNA2	0.00277753	0	SEMA3C_NRP1_PLXNA2	SEMA3C - (NRP1+PLXNA2)	SEMA3	Secreted Signaling	PMID: 27533782
Bronchial Vessel	T cell	HLA-F	CD8A	0.00286943	0	HLA-F_CD8A	HLA-F - CD8A	MHC-I	Cell-Cell Contact	KEGG: hsa04514
Dendritic	T cell	CLEC2B	KLRB1	0.00291882	0	CLEC2B_KLRB1	CLEC2B - KLRB1	CLEC	Cell-Cell Contact	PMID: 24223577
Bronchial Vessel	pDC	SELE	CD44	0.00292941	0	SELE_CD44	SELE - CD44	SELE	Cell-Cell Contact	PMC4571854
Dendritic	Bronchial Vessel	FN1	ITGA5_ITGB1	0.00296193	0	FN1_ITGA5_ITGB1	FN1 - (ITGA5+ITGB1)	FN1	ECM-Receptor	KEGG: hsa04512
Bronchial Vessel	pDC	TGFB1	TGFbR1_R2	0.0029818	0	TGFB1_TGFBR1_TGFBR2	TGFB1 - (TGFBR1+TGFBR2)	TGFb	Secreted Signaling	KEGG: hsa04350
Bronchial Vessel	Dendritic	ICAM1	SPN	0.00309048	0	ICAM1_SPN	ICAM1 - SPN	ICAM	Cell-Cell Contact	PMID: 1683685
Bronchial Vessel	Dendritic	IL6	IL6R_IL6ST	0.00314063	0	IL6_IL6R_IL6ST	IL6 - (IL6R+IL6ST)	IL6	Secreted Signaling	KEGG: hsa04060
pDC	Bronchial Vessel	NAMPT	ITGA5_ITGB1	0.00320606	0	NAMPT_ITGA5_ITGB1	NAMPT - (ITGA5+ITGB1)	VISFATIN	Secreted Signaling	PMID: 28490838
Bronchial Vessel	Bronchial Vessel	F11R	JAM2	0.00322482	0	F11R_JAM2	F11R - JAM2	JAM	Cell-Cell Contact	KEGG: hsa04514
Bronchial Vessel	Bronchial Vessel	JAM2	F11R	0.00322482	0	JAM2_F11R	JAM2 - F11R	JAM	Cell-Cell Contact	KEGG: hsa04514
Bronchial Vessel	B/Plasma	SELE	GLG1	0.0032282	0	SELE_GLG1	SELE - GLG1	SELE	Cell-Cell Contact	PMID: 11404363
Bronchial Vessel	Bronchial Vessel	FN1	ITGA5_ITGB1	0.00327139	0	FN1_ITGA5_ITGB1	FN1 - (ITGA5+ITGB1)	FN1	ECM-Receptor	KEGG: hsa04512
Dendritic	Bronchial Vessel	VEGFA	FLT1_KDR	0.00337532	0	VEGFA_VEGFR1R2	VEGFA - VEGFR1R2	VEGF	Secreted Signaling	PMID: 16633338
T cell	Bronchial Vessel	ITGB2	ICAM2	0.00340064	0	ITGB2_ICAM2	ITGB2 - ICAM2	ITGB2	Cell-Cell Contact	KEGG: hsa04514
Bronchial Vessel	Bronchial Vessel	LAMB2	ITGA6_ITGB1	0.00342233	0	LAMB2_ITGA6_ITGB1	LAMB2 - (ITGA6+ITGB1)	LAMININ	ECM-Receptor	KEGG: hsa04512
Dendritic	pDC	THBS1	CD36	0.00353556	0	THBS1_CD36	THBS1 - CD36	THBS	ECM-Receptor	KEGG: hsa04512
pDC	T cell	ALCAM	CD6	0.00363551	0	ALCAM_CD6	ALCAM - CD6	ALCAM	Cell-Cell Contact	KEGG: hsa04514
T cell	pDC	CD6	ALCAM	0.00363551	0	CD6_ALCAM	CD6 - ALCAM	CD6	Cell-Cell Contact	PMID: 23602662
pDC	pDC	SEMA3C	NRP1_PLXNA4	0.00372463	0	SEMA3C_NRP1_PLXNA4	SEMA3C - (NRP1+PLXNA4)	SEMA3	Secreted Signaling	PMID: 27533782
T cell	T cell	CLEC2B	KLRB1	0.00380961	0	CLEC2B_KLRB1	CLEC2B - KLRB1	CLEC	Cell-Cell Contact	PMID: 24223577
T cell	T cell	HLA-F	CD8A	0.00381664	0	HLA-F_CD8A	HLA-F - CD8A	MHC-I	Cell-Cell Contact	KEGG: hsa04514
Bronchial Vessel	Dendritic	ICAM2	ITGAM_ITGB2	0.00383108	0	ICAM2_ITGAM_ITGB2	ICAM2 - (ITGAM+ITGB2)	ICAM	Cell-Cell Contact	KEGG: hsa04514
Bronchial Vessel	Dendritic	LGALS9	HAVCR2	0.0038547	0	LGALS9_HAVCR2	LGALS9 - HAVCR2	GALECTIN	Secreted Signaling	PMID: 27192565
pDC	T cell	HLA-E	CD8B	0.00386963	0	HLA-E_CD8B	HLA-E - CD8B	MHC-I	Cell-Cell Contact	KEGG: hsa04514
B/Plasma	T cell	CLEC2D	KLRB1	0.00387165	0	CLEC2D_KLRB1	CLEC2D - KLRB1	CLEC	Cell-Cell Contact	PMID: 24223577
T cell	Bronchial Vessel	ITGA4_ITGB1	VCAM1	0.00394156	0	ITGA4_ITGB1_VCAM1	VCAM1 - (ITGA4+ITGB1)	VCAM	Cell-Cell Contact	KEGG: hsa04514
Bronchial Vessel	Bronchial Vessel	LAMA5	ITGA6_ITGB1	0.00397739	0	LAMA5_ITGA6_ITGB1	LAMA5 - (ITGA6+ITGB1)	LAMININ	ECM-Receptor	KEGG: hsa04512
pDC	Bronchial Vessel	NAMPT	INSR	0.00404263	0	NAMPT_INSR	NAMPT - INSR	VISFATIN	Secreted Signaling	PMID: 28490838
Bronchial Vessel	Dendritic	PROS1	AXL	0.00404412	0	PROS1_AXL	PROS1 - AXL	PROS	Secreted Signaling	PMID: 29531161
Dendritic	Dendritic	HLA-DMA	CD4	0.00418657	0	HLA-DMA_CD4	HLA-DMA - CD4	MHC-II	Cell-Cell Contact	KEGG: hsa04514
Bronchial Vessel	Bronchial Vessel	LAMA4	ITGA6_ITGB1	0.00418886	0	LAMA4_ITGA6_ITGB1	LAMA4 - (ITGA6+ITGB1)	LAMININ	ECM-Receptor	KEGG: hsa04512
Dendritic	Dendritic	TGFB1	TGFbR1_R2	0.00422346	0	TGFB1_TGFBR1_TGFBR2	TGFB1 - (TGFBR1+TGFBR2)	TGFb	Secreted Signaling	KEGG: hsa04350
Bronchial Vessel	Bronchial Vessel	LAMB1	ITGA6_ITGB1	0.00434215	0	LAMB1_ITGA6_ITGB1	LAMB1 - (ITGA6+ITGB1)	LAMININ	ECM-Receptor	KEGG: hsa04512
Bronchial Vessel	T cell	SELE	GLG1	0.00438044	0	SELE_GLG1	SELE - GLG1	SELE	Cell-Cell Contact	PMID: 11404363
pDC	Dendritic	HLA-DMB	CD4	0.00448707	0	HLA-DMB_CD4	HLA-DMB - CD4	MHC-II	Cell-Cell Contact	KEGG: hsa04514
T cell	Bronchial Vessel	NAMPT	ITGA5_ITGB1	0.00457935	0	NAMPT_ITGA5_ITGB1	NAMPT - (ITGA5+ITGB1)	VISFATIN	Secreted Signaling	PMID: 28490838
Bronchial Vessel	Dendritic	GAS6	AXL	0.00464884	0	GAS6_AXL	GAS6 - AXL	GAS	Secreted Signaling	PMID: 27801848
Bronchial Vessel	Dendritic	HLA-DQB1	CD4	0.00465306	0	HLA-DQB1_CD4	HLA-DQB1 - CD4	MHC-II	Cell-Cell Contact	KEGG: hsa04514
pDC	pDC	IL16	CD4	0.00468874	0	IL16_CD4	IL16 - CD4	IL16	Secreted Signaling	KEGG: hsa04060
Dendritic	B/Plasma	THBS1	CD47	0.00482774	0	THBS1_CD47	THBS1 - CD47	THBS	ECM-Receptor	KEGG: hsa04512
Dendritic	pDC	HLA-DOA	CD4	0.00483742	0	HLA-DOA_CD4	HLA-DOA - CD4	MHC-II	Cell-Cell Contact	KEGG: hsa04514
Bronchial Vessel	B/Plasma	LAMB2	CD44	0.00484925	0	LAMB2_CD44	LAMB2 - CD44	LAMININ	ECM-Receptor	KEGG: hsa04512
Dendritic	T cell	THBS1	CD47	0.00487403	0	THBS1_CD47	THBS1 - CD47	THBS	ECM-Receptor	KEGG: hsa04512
Bronchial Vessel	pDC	SEMA6A	PLXNA4	0.00511985	0	SEMA6A_PLXNA4	SEMA6A - PLXNA4	SEMA6	Cell-Cell Contact	PMID: 27533782
Bronchial Vessel	pDC	ICAM1	SPN	0.00525945	0	ICAM1_SPN	ICAM1 - SPN	ICAM	Cell-Cell Contact	PMID: 1683685
Bronchial Vessel	Dendritic	MDK	NCL	0.00527772	0	MDK_NCL	MDK - NCL	MK	Secreted Signaling	PMID: 28356350
Bronchial Vessel	pDC	MDK	NCL	0.00529279	0	MDK_NCL	MDK - NCL	MK	Secreted Signaling	PMID: 28356350
Bronchial Vessel	Bronchial Vessel	LAMC1	ITGA6_ITGB1	0.00543264	0	LAMC1_ITGA6_ITGB1	LAMC1 - (ITGA6+ITGB1)	LAMININ	ECM-Receptor	KEGG: hsa04512
B/Plasma	T cell	HLA-E	CD8B	0.00550228	0	HLA-E_CD8B	HLA-E - CD8B	MHC-I	Cell-Cell Contact	KEGG: hsa04514
Bronchial Vessel	Bronchial Vessel	CD34	SELP	0.00552187	0	CD34_SELP	CD34 - SELP	CD34	Cell-Cell Contact	PMID: 18606703
pDC	pDC	HLA-DQA2	CD4	0.00552341	0	HLA-DQA2_CD4	HLA-DQA2 - CD4	MHC-II	Cell-Cell Contact	KEGG: hsa04514
Bronchial Vessel	B/Plasma	COL6A2	CD44	0.00560021	0	COL6A2_CD44	COL6A2 - CD44	COLLAGEN	ECM-Receptor	KEGG: hsa04512
Bronchial Vessel	Bronchial Vessel	MDK	ITGA6_ITGB1	0.00563109	0	MDK_ITGA6_ITGB1	MDK - (ITGA6+ITGB1)	MK	Secreted Signaling	PMID: 28356350
Bronchial Vessel	B/Plasma	LAMA5	CD44	0.00563444	0	LAMA5_CD44	LAMA5 - CD44	LAMININ	ECM-Receptor	KEGG: hsa04512
Dendritic	Dendritic	CD99	PILRA	0.00567874	0	CD99_PILRA	CD99 - PILRA	CD99	Cell-Cell Contact	PMID: 18234675
Dendritic	T cell	HLA-E	CD8B	0.00570938	0	HLA-E_CD8B	HLA-E - CD8B	MHC-I	Cell-Cell Contact	KEGG: hsa04514
B/Plasma	Bronchial Vessel	SELL	CD34	0.00571586	0	SELL_CD34	SELL - CD34	SELL	Cell-Cell Contact	PMID: 7692600; PMID: 8977216
T cell	Bronchial Vessel	NAMPT	INSR	0.0057722	0	NAMPT_INSR	NAMPT - INSR	VISFATIN	Secreted Signaling	PMID: 28490838
T cell	Dendritic	TGFB1	TGFbR1_R2	0.00579558	0	TGFB1_TGFBR1_TGFBR2	TGFB1 - (TGFBR1+TGFBR2)	TGFb	Secreted Signaling	KEGG: hsa04350
Bronchial Vessel	pDC	COL4A2	CD44	0.00582625	0	COL4A2_CD44	COL4A2 - CD44	COLLAGEN	ECM-Receptor	KEGG: hsa04512
Bronchial Vessel	pDC	COL4A1	CD44	0.00587558	0	COL4A1_CD44	COL4A1 - CD44	COLLAGEN	ECM-Receptor	KEGG: hsa04512
Bronchial Vessel	B/Plasma	LGALS9	PTPRC	0.00592736	0	LGALS9_CD45	LGALS9 - CD45	GALECTIN	Secreted Signaling	PMID: 30120235
Bronchial Vessel	B/Plasma	LAMA4	CD44	0.00593348	0	LAMA4_CD44	LAMA4 - CD44	LAMININ	ECM-Receptor	KEGG: hsa04512
Bronchial Vessel	pDC	HLA-DQA1	CD4	0.00599921	0	HLA-DQA1_CD4	HLA-DQA1 - CD4	MHC-II	Cell-Cell Contact	KEGG: hsa04514
pDC	pDC	NAMPT	INSR	0.00604409	0	NAMPT_INSR	NAMPT - INSR	VISFATIN	Secreted Signaling	PMID: 28490838
pDC	Dendritic	TGFB1	TGFbR1_R2	0.0061325	0	TGFB1_TGFBR1_TGFBR2	TGFB1 - (TGFBR1+TGFBR2)	TGFb	Secreted Signaling	KEGG: hsa04350
B/Plasma	pDC	TGFB1	TGFbR1_R2	0.00614074	0	TGFB1_TGFBR1_TGFBR2	TGFB1 - (TGFBR1+TGFBR2)	TGFb	Secreted Signaling	KEGG: hsa04350
Bronchial Vessel	B/Plasma	LAMB1	CD44	0.00615022	0	LAMB1_CD44	LAMB1 - CD44	LAMININ	ECM-Receptor	KEGG: hsa04512
T cell	T cell	HLA-E	CD8B	0.00630772	0	HLA-E_CD8B	HLA-E - CD8B	MHC-I	Cell-Cell Contact	KEGG: hsa04514
Bronchial Vessel	Dendritic	JAM2	ITGAV_ITGB1	0.00631167	0	JAM2_ITGAV_ITGB1	JAM2 - (ITGAV+ITGB1)	JAM	Cell-Cell Contact	KEGG: hsa04514
pDC	Bronchial Vessel	SELPLG	SELP	0.00631735	0	SELPLG_SELP	SELPLG - SELP	SELPLG	Cell-Cell Contact	PMID: 19118202; PMID: 9829984
Bronchial Vessel	pDC	HLA-DMA	CD4	0.00640846	0	HLA-DMA_CD4	HLA-DMA - CD4	MHC-II	Cell-Cell Contact	KEGG: hsa04514
Dendritic	Dendritic	THBS1	CD47	0.00643555	0	THBS1_CD47	THBS1 - CD47	THBS	ECM-Receptor	KEGG: hsa04512
Bronchial Vessel	Bronchial Vessel	MDK	NCL	0.00650657	0	MDK_NCL	MDK - NCL	MK	Secreted Signaling	PMID: 28356350
pDC	B/Plasma	SELPLG	SELL	0.0065391	0	SELPLG_SELL	SELPLG - SELL	SELPLG	Cell-Cell Contact	PMC2431087; PMID: 8892633,PMID: 8896607
Bronchial Vessel	Dendritic	LGALS9	PTPRC	0.00683248	0	LGALS9_CD45	LGALS9 - CD45	GALECTIN	Secreted Signaling	PMID: 30120235
Bronchial Vessel	Dendritic	LAMB2	CD44	0.00684266	0	LAMB2_CD44	LAMB2 - CD44	LAMININ	ECM-Receptor	KEGG: hsa04512
Dendritic	Bronchial Vessel	VEGFA	FLT1	0.00694297	0	VEGFA_VEGFR1	VEGFA - VEGFR1	VEGF	Secreted Signaling	KEGG: hsa04370; PMID: 16633338
pDC	T cell	HLA-A	CD8B	0.00699823	0	HLA-A_CD8B	HLA-A - CD8B	MHC-I	Cell-Cell Contact	KEGG: hsa04514
pDC	Dendritic	GAS6	AXL	0.00700101	0	GAS6_AXL	GAS6 - AXL	GAS	Secreted Signaling	PMID: 27801848
B/Plasma	pDC	HLA-DMB	CD4	0.00705167	0	HLA-DMB_CD4	HLA-DMB - CD4	MHC-II	Cell-Cell Contact	KEGG: hsa04514
pDC	B/Plasma	TNFSF13B	TNFRSF13C	0.00712974	0	TNFSF13B_TNFRSF13C	TNFSF13B - TNFRSF13C	BAFF	Secreted Signaling	KEGG: hsa04060
pDC	T cell	HLA-C	CD8B	0.00735718	0	HLA-C_CD8B	HLA-C - CD8B	MHC-I	Cell-Cell Contact	KEGG: hsa04514
Dendritic	Dendritic	HLA-DQA2	CD4	0.00745875	0	HLA-DQA2_CD4	HLA-DQA2 - CD4	MHC-II	Cell-Cell Contact	KEGG: hsa04514
pDC	Bronchial Vessel	SELL	CD34	0.00755418	0	SELL_CD34	SELL - CD34	SELL	Cell-Cell Contact	PMID: 7692600; PMID: 8977216
Bronchial Vessel	Dendritic	HLA-DRB5	CD4	0.00756309	0	HLA-DRB5_CD4	HLA-DRB5 - CD4	MHC-II	Cell-Cell Contact	KEGG: hsa04514
Bronchial Vessel	B/Plasma	LAMC1	CD44	0.00769129	0	LAMC1_CD44	LAMC1 - CD44	LAMININ	ECM-Receptor	KEGG: hsa04512
Bronchial Vessel	Dendritic	HLA-DPB1	CD4	0.00770308	0	HLA-DPB1_CD4	HLA-DPB1 - CD4	MHC-II	Cell-Cell Contact	KEGG: hsa04514
T cell	Dendritic	CD99	PILRA	0.00778638	0	CD99_PILRA	CD99 - PILRA	CD99	Cell-Cell Contact	PMID: 18234675
Bronchial Vessel	Dendritic	COL6A2	CD44	0.00789987	0	COL6A2_CD44	COL6A2 - CD44	COLLAGEN	ECM-Receptor	KEGG: hsa04512
Bronchial Vessel	T cell	LAMB2	CD44	0.00794803	0	LAMB2_CD44	LAMB2 - CD44	LAMININ	ECM-Receptor	KEGG: hsa04512
Bronchial Vessel	Dendritic	LAMA5	CD44	0.00794804	0	LAMA5_CD44	LAMA5 - CD44	LAMININ	ECM-Receptor	KEGG: hsa04512
Bronchial Vessel	Dendritic	NAMPT	INSR	0.00796464	0	NAMPT_INSR	NAMPT - INSR	VISFATIN	Secreted Signaling	PMID: 28490838
Bronchial Vessel	Dendritic	CXCL12	CXCR4	0.00799779	0	CXCL12_CXCR4	CXCL12 - CXCR4	CXCL	Secreted Signaling	KEGG: hsa04060
pDC	Dendritic	HLA-DRB5	CD4	0.00811787	0	HLA-DRB5_CD4	HLA-DRB5 - CD4	MHC-II	Cell-Cell Contact	KEGG: hsa04514
B/Plasma	pDC	CD22	PTPRC	0.00825682	0	CD22_PTPRC	CD22 - PTPRC	CD22	Cell-Cell Contact	KEGG: hsa04514
pDC	B/Plasma	PTPRC	CD22	0.00825682	0	PTPRC_CD22	PTPRC - CD22	CD45	Cell-Cell Contact	PMID: 12115612
Bronchial Vessel	Dendritic	LAMA4	CD44	0.00836884	0	LAMA4_CD44	LAMA4 - CD44	LAMININ	ECM-Receptor	KEGG: hsa04512
Dendritic	Dendritic	GRN	SORT1	0.00842023	0	GRN_SORT1	GRN - SORT1	GRN	Secreted Signaling	PMID: 29555433
T cell	pDC	HLA-DPA1	CD4	0.00842246	0	HLA-DPA1_CD4	HLA-DPA1 - CD4	MHC-II	Cell-Cell Contact	KEGG: hsa04514
T cell	Bronchial Vessel	ITGB2	ICAM1	0.00849342	0	ITGB2_ICAM1	ITGB2 - ICAM1	ITGB2	Cell-Cell Contact	KEGG: hsa04514
pDC	Bronchial Vessel	VEGFB	FLT1	0.00860622	0	VEGFB_VEGFR1	VEGFB - VEGFR1	VEGF	Secreted Signaling	KEGG: hsa04370; PMID: 16633338
T cell	pDC	NAMPT	INSR	0.00862252	0	NAMPT_INSR	NAMPT - INSR	VISFATIN	Secreted Signaling	PMID: 28490838
pDC	pDC	SELPLG	SELL	0.00863989	0	SELPLG_SELL	SELPLG - SELL	SELPLG	Cell-Cell Contact	PMC2431087; PMID: 8892633,PMID: 8896607
B/Plasma	T cell	HLA-C	CD8B	0.00866493	0	HLA-C_CD8B	HLA-C - CD8B	MHC-I	Cell-Cell Contact	KEGG: hsa04514
Bronchial Vessel	Dendritic	LAMB1	CD44	0.00867376	0	LAMB1_CD44	LAMB1 - CD44	LAMININ	ECM-Receptor	KEGG: hsa04512
B/Plasma	T cell	HLA-A	CD8B	0.00873773	0	HLA-A_CD8B	HLA-A - CD8B	MHC-I	Cell-Cell Contact	KEGG: hsa04514
T cell	pDC	HLA-DPB1	CD4	0.00886523	0	HLA-DPB1_CD4	HLA-DPB1 - CD4	MHC-II	Cell-Cell Contact	KEGG: hsa04514
B/Plasma	Dendritic	HLA-DRB5	CD4	0.0090644	0	HLA-DRB5_CD4	HLA-DRB5 - CD4	MHC-II	Cell-Cell Contact	KEGG: hsa04514
Bronchial Vessel	T cell	CLEC2B	KLRB1	0.00915702	0	CLEC2B_KLRB1	CLEC2B - KLRB1	CLEC	Cell-Cell Contact	PMID: 24223577
Bronchial Vessel	T cell	COL6A2	CD44	0.00917445	0	COL6A2_CD44	COL6A2 - CD44	COLLAGEN	ECM-Receptor	KEGG: hsa04512
Dendritic	T cell	HLA-A	CD8B	0.00921504	0	HLA-A_CD8B	HLA-A - CD8B	MHC-I	Cell-Cell Contact	KEGG: hsa04514
Bronchial Vessel	T cell	LAMA5	CD44	0.00923032	0	LAMA5_CD44	LAMA5 - CD44	LAMININ	ECM-Receptor	KEGG: hsa04512
pDC	Dendritic	HLA-DQB1	CD4	0.00931765	0	HLA-DQB1_CD4	HLA-DQB1 - CD4	MHC-II	Cell-Cell Contact	KEGG: hsa04514
Bronchial Vessel	T cell	LGALS9	CD44	0.00936392	0	LGALS9_CD44	LGALS9 - CD44	GALECTIN	Secreted Signaling	PMID: 25065622
Dendritic	T cell	HLA-C	CD8B	0.00940769	0	HLA-C_CD8B	HLA-C - CD8B	MHC-I	Cell-Cell Contact	KEGG: hsa04514
Bronchial Vessel	Dendritic	ICAM1	ITGAM_ITGB2	0.00956232	0	ICAM1_ITGAM_ITGB2	ICAM1 - (ITGAM+ITGB2)	ICAM	Cell-Cell Contact	KEGG: hsa04514
Bronchial Vessel	Dendritic	CD99	PILRA	0.00961877	0	CD99_PILRA	CD99 - PILRA	CD99	Cell-Cell Contact	PMID: 18234675
B/Plasma	Dendritic	HLA-DQB1	CD4	0.00967211	0	HLA-DQB1_CD4	HLA-DQB1 - CD4	MHC-II	Cell-Cell Contact	KEGG: hsa04514
Bronchial Vessel	T cell	LAMA4	CD44	0.00971834	0	LAMA4_CD44	LAMA4 - CD44	LAMININ	ECM-Receptor	KEGG: hsa04512
Bronchial Vessel	pDC	SELE	GLG1	0.00975828	0	SELE_GLG1	SELE - GLG1	SELE	Cell-Cell Contact	PMID: 11404363
Bronchial Vessel	B/Plasma	CXCL12	CXCR4	0.00993305	0	CXCL12_CXCR4	CXCL12 - CXCR4	CXCL	Secreted Signaling	KEGG: hsa04060
B/Plasma	B/Plasma	CD22	PTPRC	0.00995858	0	CD22_PTPRC	CD22 - PTPRC	CD22	Cell-Cell Contact	KEGG: hsa04514
B/Plasma	B/Plasma	PTPRC	CD22	0.00995858	0	PTPRC_CD22	PTPRC - CD22	CD45	Cell-Cell Contact	PMID: 12115612
Bronchial Vessel	T cell	LAMB1	CD44	0.0100719	0	LAMB1_CD44	LAMB1 - CD44	LAMININ	ECM-Receptor	KEGG: hsa04512
pDC	T cell	HLA-E	CD8A	0.0100854	0	HLA-E_CD8A	HLA-E - CD8A	MHC-I	Cell-Cell Contact	KEGG: hsa04514
Dendritic	Dendritic	HLA-DMB	CD4	0.0101661	0	HLA-DMB_CD4	HLA-DMB - CD4	MHC-II	Cell-Cell Contact	KEGG: hsa04514
Dendritic	Dendritic	NAMPT	INSR	0.0102843	0	NAMPT_INSR	NAMPT - INSR	VISFATIN	Secreted Signaling	PMID: 28490838
Bronchial Vessel	Dendritic	HLA-DPA1	CD4	0.0103003	0	HLA-DPA1_CD4	HLA-DPA1 - CD4	MHC-II	Cell-Cell Contact	KEGG: hsa04514
Bronchial Vessel	T cell	CXCL12	CXCR4	0.0103438	0	CXCL12_CXCR4	CXCL12 - CXCR4	CXCL	Secreted Signaling	KEGG: hsa04060
Bronchial Vessel	Bronchial Vessel	COL4A2	ITGA10_ITGB1	0.0104027	0	COL4A2_ITGA10_ITGB1	COL4A2 - (ITGA10+ITGB1)	COLLAGEN	ECM-Receptor	KEGG: hsa04512
Bronchial Vessel	T cell	HLA-E	CD8B	0.0104288	0	HLA-E_CD8B	HLA-E - CD8B	MHC-I	Cell-Cell Contact	KEGG: hsa04514
Bronchial Vessel	Bronchial Vessel	COL4A1	ITGA10_ITGB1	0.0104904	0	COL4A1_ITGA10_ITGB1	COL4A1 - (ITGA10+ITGB1)	COLLAGEN	ECM-Receptor	KEGG: hsa04512
pDC	T cell	HLA-B	CD8B	0.0105871	0	HLA-B_CD8B	HLA-B - CD8B	MHC-I	Cell-Cell Contact	KEGG: hsa04514
Dendritic	Bronchial Vessel	ITGB2	ICAM2	0.0106822	0	ITGB2_ICAM2	ITGB2 - ICAM2	ITGB2	Cell-Cell Contact	KEGG: hsa04514
pDC	Bronchial Vessel	PECAM1	PECAM1	0.0108208	0	PECAM1_PECAM1	PECAM1 - PECAM1	PECAM1	Cell-Cell Contact	KEGG: hsa04514
Bronchial Vessel	pDC	PECAM1	PECAM1	0.0108208	0	PECAM1_PECAM1	PECAM1 - PECAM1	PECAM1	Cell-Cell Contact	KEGG: hsa04514
Bronchial Vessel	Dendritic	LAMC1	CD44	0.0108403	0	LAMC1_CD44	LAMC1 - CD44	LAMININ	ECM-Receptor	KEGG: hsa04512
pDC	Dendritic	CD99	PILRA	0.0108662	0	CD99_PILRA	CD99 - PILRA	CD99	Cell-Cell Contact	PMID: 18234675
Bronchial Vessel	Bronchial Vessel	CDH5	CDH5	0.0108822	0	CDH5_CDH5	CDH5 - CDH5	CDH5	Cell-Cell Contact	KEGG: hsa04514
Bronchial Vessel	T cell	HLA-C	CD8B	0.0109161	0	HLA-C_CD8B	HLA-C - CD8B	MHC-I	Cell-Cell Contact	KEGG: hsa04514
T cell	T cell	CLEC2D	KLRB1	0.0109316	0	CLEC2D_KLRB1	CLEC2D - KLRB1	CLEC	Cell-Cell Contact	PMID: 24223577
Dendritic	pDC	THBS1	CD47	0.0111558	0	THBS1_CD47	THBS1 - CD47	THBS	ECM-Receptor	KEGG: hsa04512
pDC	Bronchial Vessel	SELPLG	SELE	0.0113188	0	SELPLG_SELE	SELPLG - SELE	SELPLG	Cell-Cell Contact	PMC4571854
T cell	T cell	HLA-C	CD8B	0.0113511	0	HLA-C_CD8B	HLA-C - CD8B	MHC-I	Cell-Cell Contact	KEGG: hsa04514
Bronchial Vessel	T cell	HLA-A	CD8B	0.0113588	0	HLA-A_CD8B	HLA-A - CD8B	MHC-I	Cell-Cell Contact	KEGG: hsa04514
B/Plasma	Dendritic	CD22	PTPRC	0.0114722	0	CD22_PTPRC	CD22 - PTPRC	CD22	Cell-Cell Contact	KEGG: hsa04514
Dendritic	B/Plasma	PTPRC	CD22	0.0114722	0	PTPRC_CD22	PTPRC - CD22	CD45	Cell-Cell Contact	PMID: 12115612
B/Plasma	T cell	HLA-B	CD8B	0.0115773	0	HLA-B_CD8B	HLA-B - CD8B	MHC-I	Cell-Cell Contact	KEGG: hsa04514
Dendritic	T cell	ALCAM	CD6	0.0115861	0	ALCAM_CD6	ALCAM - CD6	ALCAM	Cell-Cell Contact	KEGG: hsa04514
T cell	Dendritic	CD6	ALCAM	0.0115861	0	CD6_ALCAM	CD6 - ALCAM	CD6	Cell-Cell Contact	PMID: 23602662
T cell	T cell	HLA-A	CD8B	0.0117324	0	HLA-A_CD8B	HLA-A - CD8B	MHC-I	Cell-Cell Contact	KEGG: hsa04514
Bronchial Vessel	T cell	LGALS9	PTPRC	0.0117476	0	LGALS9_CD45	LGALS9 - CD45	GALECTIN	Secreted Signaling	PMID: 30120235
Dendritic	T cell	HLA-B	CD8B	0.0119789	0	HLA-B_CD8B	HLA-B - CD8B	MHC-I	Cell-Cell Contact	KEGG: hsa04514
Dendritic	Bronchial Vessel	CXCL8	ACKR1	0.0119886	0	CXCL8_ACKR1	CXCL8 - ACKR1	CXCL	Secreted Signaling	PMID: 26740381
Dendritic	B/Plasma	TNFSF13B	TNFRSF13C	0.0120511	0	TNFSF13B_TNFRSF13C	TNFSF13B - TNFRSF13C	BAFF	Secreted Signaling	KEGG: hsa04060
Bronchial Vessel	pDC	CXCL12	CXCR4	0.0120611	0	CXCL12_CXCR4	CXCL12 - CXCR4	CXCL	Secreted Signaling	KEGG: hsa04060
Dendritic	Dendritic	LGALS9	HAVCR2	0.0121676	0	LGALS9_HAVCR2	LGALS9 - HAVCR2	GALECTIN	Secreted Signaling	PMID: 27192565
pDC	Dendritic	HLA-DQA1	CD4	0.0125696	0	HLA-DQA1_CD4	HLA-DQA1 - CD4	MHC-II	Cell-Cell Contact	KEGG: hsa04514
Bronchial Vessel	T cell	LAMC1	CD44	0.0125832	0	LAMC1_CD44	LAMC1 - CD44	LAMININ	ECM-Receptor	KEGG: hsa04512
Dendritic	Bronchial Vessel	PECAM1	PECAM1	0.0126699	0	PECAM1_PECAM1	PECAM1 - PECAM1	PECAM1	Cell-Cell Contact	KEGG: hsa04514
Bronchial Vessel	Dendritic	PECAM1	PECAM1	0.0126699	0	PECAM1_PECAM1	PECAM1 - PECAM1	PECAM1	Cell-Cell Contact	KEGG: hsa04514
Dendritic	pDC	HLA-DMA	CD4	0.0128595	0	HLA-DMA_CD4	HLA-DMA - CD4	MHC-II	Cell-Cell Contact	KEGG: hsa04514
T cell	T cell	HLA-B	CD8B	0.013005	0	HLA-B_CD8B	HLA-B - CD8B	MHC-I	Cell-Cell Contact	KEGG: hsa04514
Bronchial Vessel	T cell	HLA-B	CD8B	0.0131167	0	HLA-B_CD8B	HLA-B - CD8B	MHC-I	Cell-Cell Contact	KEGG: hsa04514
B/Plasma	Dendritic	HLA-DQA1	CD4	0.0132766	0	HLA-DQA1_CD4	HLA-DQA1 - CD4	MHC-II	Cell-Cell Contact	KEGG: hsa04514
Bronchial Vessel	Dendritic	HLA-DRA	CD4	0.0134862	0	HLA-DRA_CD4	HLA-DRA - CD4	MHC-II	Cell-Cell Contact	KEGG: hsa04514
Bronchial Vessel	Bronchial Vessel	JAM2	ITGAV_ITGB1	0.0135017	0	JAM2_ITGAV_ITGB1	JAM2 - (ITGAV+ITGB1)	JAM	Cell-Cell Contact	KEGG: hsa04514
Dendritic	Bronchial Vessel	CXCL2	ACKR1	0.0137099	0	CXCL2_ACKR1	CXCL2 - ACKR1	CXCL	Secreted Signaling	PMID: 26740381
pDC	pDC	HLA-DMB	CD4	0.0137739	0	HLA-DMB_CD4	HLA-DMB - CD4	MHC-II	Cell-Cell Contact	KEGG: hsa04514
pDC	Dendritic	HLA-DPA1	CD4	0.0142112	0	HLA-DPA1_CD4	HLA-DPA1 - CD4	MHC-II	Cell-Cell Contact	KEGG: hsa04514
Bronchial Vessel	pDC	HLA-DQB1	CD4	0.0142785	0	HLA-DQB1_CD4	HLA-DQB1 - CD4	MHC-II	Cell-Cell Contact	KEGG: hsa04514
B/Plasma	T cell	HLA-E	CD8A	0.0143029	0	HLA-E_CD8A	HLA-E - CD8A	MHC-I	Cell-Cell Contact	KEGG: hsa04514
Dendritic	pDC	TGFB1	TGFbR1_R2	0.0144015	0	TGFB1_TGFBR1_TGFBR2	TGFB1 - (TGFBR1+TGFBR2)	TGFb	Secreted Signaling	KEGG: hsa04350
Bronchial Vessel	Dendritic	HLA-DRB1	CD4	0.0147307	0	HLA-DRB1_CD4	HLA-DRB1 - CD4	MHC-II	Cell-Cell Contact	KEGG: hsa04514
Dendritic	T cell	HLA-E	CD8A	0.0148363	0	HLA-E_CD8A	HLA-E - CD8A	MHC-I	Cell-Cell Contact	KEGG: hsa04514
Bronchial Vessel	B/Plasma	SELE	CD44	0.01503	0	SELE_CD44	SELE - CD44	SELE	Cell-Cell Contact	PMC4571854
T cell	T cell	ADGRE5	CD55	0.0150344	0	ADGRE5_CD55	ADGRE5 - CD55	ADGRE5	Cell-Cell Contact	PMID: 11297558
Dendritic	pDC	LGALS9	PTPRC	0.0154667	0	LGALS9_CD45	LGALS9 - CD45	GALECTIN	Secreted Signaling	PMID: 30120235
pDC	Dendritic	HLA-DPB1	CD4	0.015473	0	HLA-DPB1_CD4	HLA-DPB1 - CD4	MHC-II	Cell-Cell Contact	KEGG: hsa04514
B/Plasma	Dendritic	HLA-DRB1	CD4	0.0156265	0	HLA-DRB1_CD4	HLA-DRB1 - CD4	MHC-II	Cell-Cell Contact	KEGG: hsa04514
B/Plasma	T cell	CD69	KLRB1	0.015741	0	CLEC2C_KLRB1	CLEC2C - KLRB1	CLEC	Cell-Cell Contact	PMID: 24223577
B/Plasma	Dendritic	HLA-DPA1	CD4	0.0159468	0	HLA-DPA1_CD4	HLA-DPA1 - CD4	MHC-II	Cell-Cell Contact	KEGG: hsa04514
pDC	Dendritic	HLA-DRB1	CD4	0.0162372	0	HLA-DRB1_CD4	HLA-DRB1 - CD4	MHC-II	Cell-Cell Contact	KEGG: hsa04514
T cell	T cell	HLA-E	CD8A	0.0163754	0	HLA-E_CD8A	HLA-E - CD8A	MHC-I	Cell-Cell Contact	KEGG: hsa04514
B/Plasma	pDC	ADGRE5	CD55	0.0166136	0	ADGRE5_CD55	ADGRE5 - CD55	ADGRE5	Cell-Cell Contact	PMID: 11297558
B/Plasma	Dendritic	HLA-DPB1	CD4	0.0167502	0	HLA-DPB1_CD4	HLA-DPB1 - CD4	MHC-II	Cell-Cell Contact	KEGG: hsa04514
Dendritic	Bronchial Vessel	ADGRE5	CD55	0.017778	0	ADGRE5_CD55	ADGRE5 - CD55	ADGRE5	Cell-Cell Contact	PMID: 11297558
Dendritic	B/Plasma	LGALS9	CD44	0.0179714	0	LGALS9_CD44	LGALS9 - CD44	GALECTIN	Secreted Signaling	PMID: 25065622
pDC	T cell	HLA-A	CD8A	0.0181479	0	HLA-A_CD8A	HLA-A - CD8A	MHC-I	Cell-Cell Contact	KEGG: hsa04514
Dendritic	B/Plasma	LGALS9	PTPRC	0.0186265	0	LGALS9_CD45	LGALS9 - CD45	GALECTIN	Secreted Signaling	PMID: 30120235
pDC	T cell	HLA-C	CD8A	0.0190677	0	HLA-C_CD8A	HLA-C - CD8A	MHC-I	Cell-Cell Contact	KEGG: hsa04514
Bronchial Vessel	Dendritic	ICAM1	ITGAX_ITGB2	0.0191463	0	ICAM1_ITGAX_ITGB2	ICAM1 - (ITGAX+ITGB2)	ICAM	Cell-Cell Contact	PMID: 16252253
Bronchial Vessel	Bronchial Vessel	ESAM	ESAM	0.0191941	0	ESAM_ESAM	ESAM - ESAM	ESAM	Cell-Cell Contact	KEGG: hsa04514; PMID: 11279107
Bronchial Vessel	Bronchial Vessel	NAMPT	ITGA5_ITGB1	0.0195647	0	NAMPT_ITGA5_ITGB1	NAMPT - (ITGA5+ITGB1)	VISFATIN	Secreted Signaling	PMID: 28490838
B/Plasma	T cell	CD22	PTPRC	0.0196588	0	CD22_PTPRC	CD22 - PTPRC	CD22	Cell-Cell Contact	KEGG: hsa04514
T cell	B/Plasma	PTPRC	CD22	0.0196588	0	PTPRC_CD22	PTPRC - CD22	CD45	Cell-Cell Contact	PMID: 12115612
T cell	pDC	TGFB1	TGFbR1_R2	0.0196661	0	TGFB1_TGFBR1_TGFBR2	TGFB1 - (TGFBR1+TGFBR2)	TGFb	Secreted Signaling	KEGG: hsa04350
Dendritic	Dendritic	ADGRE5	CD55	0.0196677	0	ADGRE5_CD55	ADGRE5 - CD55	ADGRE5	Cell-Cell Contact	PMID: 11297558
T cell	T cell	CD69	KLRB1	0.0202547	0	CLEC2C_KLRB1	CLEC2C - KLRB1	CLEC	Cell-Cell Contact	PMID: 24223577
Dendritic	Dendritic	HLA-DRB5	CD4	0.0204577	0	HLA-DRB5_CD4	HLA-DRB5 - CD4	MHC-II	Cell-Cell Contact	KEGG: hsa04514
Dendritic	Dendritic	HLA-DQB1	CD4	0.0206533	0	HLA-DQB1_CD4	HLA-DQB1 - CD4	MHC-II	Cell-Cell Contact	KEGG: hsa04514
pDC	pDC	TGFB1	TGFbR1_R2	0.0207919	0	TGFB1_TGFBR1_TGFBR2	TGFB1 - (TGFBR1+TGFBR2)	TGFb	Secreted Signaling	KEGG: hsa04350
Bronchial Vessel	Dendritic	SELE	CD44	0.0211196	0	SELE_CD44	SELE - CD44	SELE	Cell-Cell Contact	PMC4571854
Dendritic	Dendritic	LGALS9	PTPRC	0.021429	0	LGALS9_CD45	LGALS9 - CD45	GALECTIN	Secreted Signaling	PMID: 30120235
pDC	Dendritic	HLA-DRA	CD4	0.0215594	0	HLA-DRA_CD4	HLA-DRA - CD4	MHC-II	Cell-Cell Contact	KEGG: hsa04514
Bronchial Vessel	Bronchial Vessel	PTPRM	PTPRM	0.0220173	0	PTPRM_PTPRM	PTPRM - PTPRM	PTPRM	Cell-Cell Contact	KEGG: hsa04514
B/Plasma	T cell	HLA-C	CD8A	0.0224101	0	HLA-C_CD8A	HLA-C - CD8A	MHC-I	Cell-Cell Contact	KEGG: hsa04514
B/Plasma	T cell	HLA-A	CD8A	0.0225957	0	HLA-A_CD8A	HLA-A - CD8A	MHC-I	Cell-Cell Contact	KEGG: hsa04514
pDC	Bronchial Vessel	ADGRE5	CD55	0.0226314	0	ADGRE5_CD55	ADGRE5 - CD55	ADGRE5	Cell-Cell Contact	PMID: 11297558
Dendritic	pDC	HLA-DQA2	CD4	0.0227554	0	HLA-DQA2_CD4	HLA-DQA2 - CD4	MHC-II	Cell-Cell Contact	KEGG: hsa04514
Dendritic	Dendritic	HLA-DQA1	CD4	0.0227895	0	HLA-DQA1_CD4	HLA-DQA1 - CD4	MHC-II	Cell-Cell Contact	KEGG: hsa04514
Bronchial Vessel	pDC	HLA-DRB5	CD4	0.0230687	0	HLA-DRB5_CD4	HLA-DRB5 - CD4	MHC-II	Cell-Cell Contact	KEGG: hsa04514
Bronchial Vessel	pDC	HLA-DPB1	CD4	0.0234889	0	HLA-DPB1_CD4	HLA-DPB1 - CD4	MHC-II	Cell-Cell Contact	KEGG: hsa04514
Dendritic	T cell	HLA-A	CD8A	0.0238119	0	HLA-A_CD8A	HLA-A - CD8A	MHC-I	Cell-Cell Contact	KEGG: hsa04514
B/Plasma	Dendritic	HLA-DRA	CD4	0.0238992	0	HLA-DRA_CD4	HLA-DRA - CD4	MHC-II	Cell-Cell Contact	KEGG: hsa04514
Dendritic	B/Plasma	ADGRE5	CD55	0.0239512	0	ADGRE5_CD55	ADGRE5 - CD55	ADGRE5	Cell-Cell Contact	PMID: 11297558
Dendritic	T cell	HLA-C	CD8A	0.0243022	0	HLA-C_CD8A	HLA-C - CD8A	MHC-I	Cell-Cell Contact	KEGG: hsa04514
Bronchial Vessel	T cell	SELE	CD44	0.0244744	0	SELE_CD44	SELE - CD44	SELE	Cell-Cell Contact	PMC4571854
Bronchial Vessel	Bronchial Vessel	JAM2	JAM2	0.0244823	0	JAM2_JAM2	JAM2 - JAM2	JAM	Cell-Cell Contact	KEGG: hsa04514
Bronchial Vessel	Bronchial Vessel	NAMPT	INSR	0.0245646	0	NAMPT_INSR	NAMPT - INSR	VISFATIN	Secreted Signaling	PMID: 28490838
pDC	pDC	HLA-DRB5	CD4	0.0247326	0	HLA-DRB5_CD4	HLA-DRB5 - CD4	MHC-II	Cell-Cell Contact	KEGG: hsa04514
pDC	Dendritic	ADGRE5	CD55	0.0250239	0	ADGRE5_CD55	ADGRE5 - CD55	ADGRE5	Cell-Cell Contact	PMID: 11297558
Dendritic	Bronchial Vessel	NAMPT	ITGA5_ITGB1	0.025177	0	NAMPT_ITGA5_ITGB1	NAMPT - (ITGA5+ITGB1)	VISFATIN	Secreted Signaling	PMID: 28490838
Dendritic	Dendritic	LGALS9	CD44	0.0252223	0	LGALS9_CD44	LGALS9 - CD44	GALECTIN	Secreted Signaling	PMID: 25065622
Dendritic	Bronchial Vessel	ITGB2	ICAM1	0.0263911	0	ITGB2_ICAM1	ITGB2 - ICAM1	ITGB2	Cell-Cell Contact	KEGG: hsa04514
Bronchial Vessel	T cell	HLA-E	CD8A	0.0268961	0	HLA-E_CD8A	HLA-E - CD8A	MHC-I	Cell-Cell Contact	KEGG: hsa04514
Dendritic	Dendritic	HLA-DPA1	CD4	0.027004	0	HLA-DPA1_CD4	HLA-DPA1 - CD4	MHC-II	Cell-Cell Contact	KEGG: hsa04514
pDC	T cell	HLA-B	CD8A	0.0272973	0	HLA-B_CD8A	HLA-B - CD8A	MHC-I	Cell-Cell Contact	KEGG: hsa04514
Dendritic	Dendritic	HLA-DRB1	CD4	0.0274546	0	HLA-DRB1_CD4	HLA-DRB1 - CD4	MHC-II	Cell-Cell Contact	KEGG: hsa04514
B/Plasma	pDC	HLA-DRB5	CD4	0.0275625	0	HLA-DRB5_CD4	HLA-DRB5 - CD4	MHC-II	Cell-Cell Contact	KEGG: hsa04514
Bronchial Vessel	T cell	HLA-C	CD8A	0.028131	0	HLA-C_CD8A	HLA-C - CD8A	MHC-I	Cell-Cell Contact	KEGG: hsa04514
Dendritic	Dendritic	HLA-DPB1	CD4	0.0282109	0	HLA-DPB1_CD4	HLA-DPB1 - CD4	MHC-II	Cell-Cell Contact	KEGG: hsa04514
pDC	pDC	HLA-DQB1	CD4	0.0283178	0	HLA-DQB1_CD4	HLA-DQB1 - CD4	MHC-II	Cell-Cell Contact	KEGG: hsa04514
Dendritic	pDC	ADGRE5	CD55	0.0291205	0	ADGRE5_CD55	ADGRE5 - CD55	ADGRE5	Cell-Cell Contact	PMID: 11297558
Dendritic	T cell	LGALS9	CD44	0.0292094	0	LGALS9_CD44	LGALS9 - CD44	GALECTIN	Secreted Signaling	PMID: 25065622
T cell	T cell	HLA-C	CD8A	0.0292316	0	HLA-C_CD8A	HLA-C - CD8A	MHC-I	Cell-Cell Contact	KEGG: hsa04514
Bronchial Vessel	T cell	HLA-A	CD8A	0.0292511	0	HLA-A_CD8A	HLA-A - CD8A	MHC-I	Cell-Cell Contact	KEGG: hsa04514
B/Plasma	pDC	HLA-DQB1	CD4	0.0293736	0	HLA-DQB1_CD4	HLA-DQB1 - CD4	MHC-II	Cell-Cell Contact	KEGG: hsa04514
Bronchial Vessel	B/Plasma	COL4A2	CD44	0.0295383	0	COL4A2_CD44	COL4A2 - CD44	COLLAGEN	ECM-Receptor	KEGG: hsa04512
Bronchial Vessel	B/Plasma	COL4A1	CD44	0.0297824	0	COL4A1_CD44	COL4A1 - CD44	COLLAGEN	ECM-Receptor	KEGG: hsa04512
B/Plasma	T cell	HLA-B	CD8A	0.0298035	0	HLA-B_CD8A	HLA-B - CD8A	MHC-I	Cell-Cell Contact	KEGG: hsa04514
T cell	T cell	HLA-A	CD8A	0.0301953	0	HLA-A_CD8A	HLA-A - CD8A	MHC-I	Cell-Cell Contact	KEGG: hsa04514
pDC	B/Plasma	ADGRE5	CD55	0.0304377	0	ADGRE5_CD55	ADGRE5 - CD55	ADGRE5	Cell-Cell Contact	PMID: 11297558
pDC	Dendritic	PTPRC	MRC1	0.0307053	0	PTPRC_MRC1	PTPRC - MRC1	CD45	Cell-Cell Contact	PMID: 27601670; PMID: 10575006
Dendritic	T cell	HLA-B	CD8A	0.0308176	0	HLA-B_CD8A	HLA-B - CD8A	MHC-I	Cell-Cell Contact	KEGG: hsa04514
Dendritic	pDC	HLA-DMB	CD4	0.0308425	0	HLA-DMB_CD4	HLA-DMB - CD4	MHC-II	Cell-Cell Contact	KEGG: hsa04514
T cell	Dendritic	ANXA1	FPR1	0.0310391	0	ANXA1_FPR1	ANXA1 - FPR1	ANNEXIN	Secreted Signaling	PMID: 23230437
Bronchial Vessel	pDC	HLA-DPA1	CD4	0.0312411	0	HLA-DPA1_CD4	HLA-DPA1 - CD4	MHC-II	Cell-Cell Contact	KEGG: hsa04514
Dendritic	Bronchial Vessel	NAMPT	INSR	0.031565	0	NAMPT_INSR	NAMPT - INSR	VISFATIN	Secreted Signaling	PMID: 28490838
Dendritic	Dendritic	APP	CD74	0.0322571	0	APP_CD74	APP - CD74	APP	Cell-Cell Contact	PMID: 19849849
Dendritic	Dendritic	HLA-DRA	CD4	0.0326073	0	HLA-DRA_CD4	HLA-DRA - CD4	MHC-II	Cell-Cell Contact	KEGG: hsa04514
Bronchial Vessel	Dendritic	ANXA1	FPR1	0.0328855	0	ANXA1_FPR1	ANXA1 - FPR1	ANNEXIN	Secreted Signaling	PMID: 23230437
T cell	T cell	HLA-B	CD8A	0.0334028	0	HLA-B_CD8A	HLA-B - CD8A	MHC-I	Cell-Cell Contact	KEGG: hsa04514
Bronchial Vessel	T cell	HLA-B	CD8A	0.0336837	0	HLA-B_CD8A	HLA-B - CD8A	MHC-I	Cell-Cell Contact	KEGG: hsa04514
Bronchial Vessel	Bronchial Vessel	CXCL2	ACKR1	0.0342756	0	CXCL2_ACKR1	CXCL2 - ACKR1	CXCL	Secreted Signaling	PMID: 26740381
T cell	Bronchial Vessel	ADGRE5	CD55	0.0343347	0	ADGRE5_CD55	ADGRE5 - CD55	ADGRE5	Cell-Cell Contact	PMID: 11297558
Bronchial Vessel	pDC	NAMPT	INSR	0.0363553	0	NAMPT_INSR	NAMPT - INSR	VISFATIN	Secreted Signaling	PMID: 28490838
Dendritic	T cell	LGALS9	PTPRC	0.0364589	0	LGALS9_CD45	LGALS9 - CD45	GALECTIN	Secreted Signaling	PMID: 30120235
B/Plasma	Dendritic	PTPRC	MRC1	0.0368618	0	PTPRC_MRC1	PTPRC - MRC1	CD45	Cell-Cell Contact	PMID: 27601670; PMID: 10575006
pDC	pDC	ADGRE5	CD55	0.0369539	0	ADGRE5_CD55	ADGRE5 - CD55	ADGRE5	Cell-Cell Contact	PMID: 11297558
Dendritic	Bronchial Vessel	CCL17	ACKR1	0.0371152	0	CCL17_ACKR1	CCL17 - ACKR1	CCL	Secreted Signaling	PMID: 26740381
Dendritic	Dendritic	ANXA1	FPR1	0.0373629	0	ANXA1_FPR1	ANXA1 - FPR1	ANNEXIN	Secreted Signaling	PMID: 23230437
T cell	Dendritic	ADGRE5	CD55	0.0379164	0	ADGRE5_CD55	ADGRE5 - CD55	ADGRE5	Cell-Cell Contact	PMID: 11297558
pDC	pDC	HLA-DQA1	CD4	0.037947	0	HLA-DQA1_CD4	HLA-DQA1 - CD4	MHC-II	Cell-Cell Contact	KEGG: hsa04514
Bronchial Vessel	Bronchial Vessel	CCL2	ACKR1	0.0385138	0	CCL2_ACKR1	CCL2 - ACKR1	CCL	Secreted Signaling	PMID: 26740381
T cell	Dendritic	CD99	CD99	0.0387366	0	CD99_CD99	CD99 - CD99	CD99	Cell-Cell Contact	KEGG: hsa04514
Dendritic	T cell	CD99	CD99	0.0387366	0	CD99_CD99	CD99 - CD99	CD99	Cell-Cell Contact	KEGG: hsa04514
B/Plasma	pDC	HLA-DQA1	CD4	0.0400236	0	HLA-DQA1_CD4	HLA-DQA1 - CD4	MHC-II	Cell-Cell Contact	KEGG: hsa04514
Bronchial Vessel	pDC	HLA-DRA	CD4	0.0406379	0	HLA-DRA_CD4	HLA-DRA - CD4	MHC-II	Cell-Cell Contact	KEGG: hsa04514
Bronchial Vessel	Dendritic	COL4A2	CD44	0.04126	0	COL4A2_CD44	COL4A2 - CD44	COLLAGEN	ECM-Receptor	KEGG: hsa04512
Bronchial Vessel	Dendritic	COL4A1	CD44	0.0415968	0	COL4A1_CD44	COL4A1 - CD44	COLLAGEN	ECM-Receptor	KEGG: hsa04512
Dendritic	Dendritic	PTPRC	MRC1	0.0422897	0	PTPRC_MRC1	PTPRC - MRC1	CD45	Cell-Cell Contact	PMID: 27601670; PMID: 10575006
pDC	pDC	HLA-DPA1	CD4	0.0427593	0	HLA-DPA1_CD4	HLA-DPA1 - CD4	MHC-II	Cell-Cell Contact	KEGG: hsa04514
Bronchial Vessel	pDC	HLA-DRB1	CD4	0.0442756	0	HLA-DRB1_CD4	HLA-DRB1 - CD4	MHC-II	Cell-Cell Contact	KEGG: hsa04514
T cell	B/Plasma	ADGRE5	CD55	0.045988	0	ADGRE5_CD55	ADGRE5 - CD55	ADGRE5	Cell-Cell Contact	PMID: 11297558
pDC	pDC	HLA-DPB1	CD4	0.0464365	0	HLA-DPB1_CD4	HLA-DPB1 - CD4	MHC-II	Cell-Cell Contact	KEGG: hsa04514
Dendritic	pDC	NAMPT	INSR	0.0465555	0	NAMPT_INSR	NAMPT - INSR	VISFATIN	Secreted Signaling	PMID: 28490838
B/Plasma	pDC	HLA-DRB1	CD4	0.0468826	0	HLA-DRB1_CD4	HLA-DRB1 - CD4	MHC-II	Cell-Cell Contact	KEGG: hsa04514
Dendritic	Bronchial Vessel	CD99	CD99	0.0475038	0	CD99_CD99	CD99 - CD99	CD99	Cell-Cell Contact	KEGG: hsa04514
Bronchial Vessel	Dendritic	CD99	CD99	0.0475038	0	CD99_CD99	CD99 - CD99	CD99	Cell-Cell Contact	KEGG: hsa04514
Bronchial Vessel	T cell	COL4A2	CD44	0.0476584	0	COL4A2_CD44	COL4A2 - CD44	COLLAGEN	ECM-Receptor	KEGG: hsa04512
B/Plasma	pDC	HLA-DPA1	CD4	0.0478126	0	HLA-DPA1_CD4	HLA-DPA1 - CD4	MHC-II	Cell-Cell Contact	KEGG: hsa04514
Bronchial Vessel	T cell	COL4A1	CD44	0.0480448	0	COL4A1_CD44	COL4A1 - CD44	COLLAGEN	ECM-Receptor	KEGG: hsa04512
pDC	pDC	HLA-DRB1	CD4	0.0486545	0	HLA-DRB1_CD4	HLA-DRB1 - CD4	MHC-II	Cell-Cell Contact	KEGG: hsa04514
B/Plasma	pDC	HLA-DPB1	CD4	0.0501396	0	HLA-DPB1_CD4	HLA-DPB1 - CD4	MHC-II	Cell-Cell Contact	KEGG: hsa04514
T cell	T cell	CD99	CD99	0.0524662	0	CD99_CD99	CD99 - CD99	CD99	Cell-Cell Contact	KEGG: hsa04514
pDC	Dendritic	CD99	CD99	0.0533995	0	CD99_CD99	CD99 - CD99	CD99	Cell-Cell Contact	KEGG: hsa04514
Dendritic	pDC	CD99	CD99	0.0533995	0	CD99_CD99	CD99 - CD99	CD99	Cell-Cell Contact	KEGG: hsa04514
T cell	pDC	ADGRE5	CD55	0.0556421	0	ADGRE5_CD55	ADGRE5 - CD55	ADGRE5	Cell-Cell Contact	PMID: 11297558
Dendritic	pDC	HLA-DRB5	CD4	0.0607806	0	HLA-DRB5_CD4	HLA-DRB5 - CD4	MHC-II	Cell-Cell Contact	KEGG: hsa04514
Dendritic	pDC	HLA-DQB1	CD4	0.0613374	0	HLA-DQB1_CD4	HLA-DQB1 - CD4	MHC-II	Cell-Cell Contact	KEGG: hsa04514
pDC	pDC	HLA-DRA	CD4	0.0639121	0	HLA-DRA_CD4	HLA-DRA - CD4	MHC-II	Cell-Cell Contact	KEGG: hsa04514
T cell	Bronchial Vessel	CD99	CD99	0.0641335	0	CD99_CD99	CD99 - CD99	CD99	Cell-Cell Contact	KEGG: hsa04514
Bronchial Vessel	T cell	CD99	CD99	0.0641335	0	CD99_CD99	CD99 - CD99	CD99	Cell-Cell Contact	KEGG: hsa04514
Dendritic	pDC	HLA-DQA1	CD4	0.0673922	0	HLA-DQA1_CD4	HLA-DQA1 - CD4	MHC-II	Cell-Cell Contact	KEGG: hsa04514
pDC	T cell	APP	CD74	0.0698614	0	APP_CD74	APP - CD74	APP	Cell-Cell Contact	PMID: 19849849
B/Plasma	pDC	HLA-DRA	CD4	0.0705169	0	HLA-DRA_CD4	HLA-DRA - CD4	MHC-II	Cell-Cell Contact	KEGG: hsa04514
T cell	Dendritic	PTPRC	MRC1	0.0708909	0	PTPRC_MRC1	PTPRC - MRC1	CD45	Cell-Cell Contact	PMID: 27601670; PMID: 10575006
pDC	T cell	CD99	CD99	0.0719372	0	CD99_CD99	CD99 - CD99	CD99	Cell-Cell Contact	KEGG: hsa04514
T cell	pDC	CD99	CD99	0.0719372	0	CD99_CD99	CD99 - CD99	CD99	Cell-Cell Contact	KEGG: hsa04514
Bronchial Vessel	T cell	APP	CD74	0.0744106	0	APP_CD74	APP - CD74	APP	Cell-Cell Contact	PMID: 19849849
Bronchial Vessel	Bronchial Vessel	CD99	CD99	0.0781813	0	CD99_CD99	CD99 - CD99	CD99	Cell-Cell Contact	KEGG: hsa04514
Dendritic	pDC	HLA-DPA1	CD4	0.0791867	0	HLA-DPA1_CD4	HLA-DPA1 - CD4	MHC-II	Cell-Cell Contact	KEGG: hsa04514
Dendritic	pDC	HLA-DRB1	CD4	0.080436	0	HLA-DRB1_CD4	HLA-DRB1 - CD4	MHC-II	Cell-Cell Contact	KEGG: hsa04514
Dendritic	pDC	HLA-DPB1	CD4	0.082528	0	HLA-DPB1_CD4	HLA-DPB1 - CD4	MHC-II	Cell-Cell Contact	KEGG: hsa04514
pDC	Bronchial Vessel	CD99	CD99	0.0875345	0	CD99_CD99	CD99 - CD99	CD99	Cell-Cell Contact	KEGG: hsa04514
Bronchial Vessel	pDC	CD99	CD99	0.0875345	0	CD99_CD99	CD99 - CD99	CD99	Cell-Cell Contact	KEGG: hsa04514
Dendritic	pDC	HLA-DRA	CD4	0.0945654	0	HLA-DRA_CD4	HLA-DRA - CD4	MHC-II	Cell-Cell Contact	KEGG: hsa04514
pDC	pDC	CD99	CD99	0.0978878	0	CD99_CD99	CD99 - CD99	CD99	Cell-Cell Contact	KEGG: hsa04514
Bronchial Vessel	Bronchial Vessel	CCL14	ACKR1	0.102861	0	CCL14_ACKR1	CCL14 - ACKR1	CCL	Secreted Signaling	PMID: 26740381
Bronchial Vessel	Bronchial Vessel	PECAM1	PECAM1	0.119192	0	PECAM1_PECAM1	PECAM1 - PECAM1	PECAM1	Cell-Cell Contact	KEGG: hsa04514
pDC	Bronchial Vessel	APP	CD74	0.140466	0	APP_CD74	APP - CD74	APP	Cell-Cell Contact	PMID: 19849849
T cell	Bronchial Vessel	CCL5	ACKR1	0.145379	0	CCL5_ACKR1	CCL5 - ACKR1	CCL	Secreted Signaling	PMID: 26740381
Bronchial Vessel	Bronchial Vessel	APP	CD74	0.148877	0	APP_CD74	APP - CD74	APP	Cell-Cell Contact	PMID: 19849849
pDC	B/Plasma	APP	CD74	0.174729	0	APP_CD74	APP - CD74	APP	Cell-Cell Contact	PMID: 19849849
pDC	pDC	APP	CD74	0.180666	0	APP_CD74	APP - CD74	APP	Cell-Cell Contact	PMID: 19849849
Bronchial Vessel	B/Plasma	APP	CD74	0.184751	0	APP_CD74	APP - CD74	APP	Cell-Cell Contact	PMID: 19849849
Bronchial Vessel	pDC	APP	CD74	0.19095	0	APP_CD74	APP - CD74	APP	Cell-Cell Contact	PMID: 19849849
pDC	Dendritic	APP	CD74	0.207051	0	APP_CD74	APP - CD74	APP	Cell-Cell Contact	PMID: 19849849
Bronchial Vessel	Dendritic	APP	CD74	0.218436	0	APP_CD74	APP - CD74	APP	Cell-Cell Contact	PMID: 19849849
