## Supplementary_table_S7 for "Spatial Transcriptomic Characterization of Novel Pathologic Niches in IPF"

### Sheet: scRNAseq_cell_type_makers
Supplementary table S7: Marker genes used to annotate cell types in the scRNA-seq PF-ILD atlas
Lymphoid cell markers:
1. T and NK markers
1.1. T cell: CD3D,
1.2. Cytotoxic T: CD8A,GNLY,NKG7
1.3. helper T cell: CD4,RBPJ,
1.4. regulatory T cell : IL2RA, FOXP3 ,IKZF2,
1.5. memory/effector: CD44, SELL,
1.6. NK: GNLY,NKG7,
1.7. tissue resident T: ITGAE, S1PR1, S1PR5, ITGA1, CASZ1, RBPJ, PDCD1
1.8. Activated NK: XCL1, XCL2
2. CD8 markers:
2.1. naïve cells: CCR7, IL7R,
2.2. memory cells: EOMES, CXCR3
2.3. effector memory cells: FGFBP2,KLRD1
2.4. activated cells: IFNG, TNF, FOS, JUN
2.5. chronically activated /exhausted cells: PDCD1, HAVCR2, CTLA4, TIGIT, LAG3
3. Plasma, dendritic and B cell markers :
3.1. Plasma B: CD38, TNFRSF17, IGHG1, IGHG4
3.2. B cell: CD79A, MS4A1, CD19, CD22, TCL1A, CD83
3.3. pdc: GZMB, IGJ, ITM2C, TCF4, BCL11A, MZB1, DERL3, IL3RA, ZFAT, NRP1, IRF8, SCL15A4, BNLK, CLEC4C, LILRA4
3.4. myeloid :FCER1G, CST3, PLAUR
3.5. Dendritic: ZBTB46
3.6. DC1: CLEC9A, IDO1, XCR1
3.7. DC2: CLEC10A, FCER1A, CD1C
3.8. DC-LAMP3: LAMP3, CCR7
3.9. pDC: GZMB,IGJ, ITM2C, TCF4, BCL11A, MZB1, DERL3, IL3RA, ZFAT, NRP1, IRF8, SCL15A4, BNLK, CLEC4C, LILRA4
3.10. DC4: FCGR3A, SERPINA1, LST2, AIF1, TCF72L, IFITM3, LILRB2, CSF1R, IFITM2, PECAM1, SIGLEC10, SLC7A7, LILRA2
3.11. DC CXCL2+/CD14+/CD1C-, DC2 C1QC+, DC2 CD1A+/CD1E+
3.12. Alveolar macrophages: FABP4, PPARG,
3.13. Dividing cells: MKI67,
3.14. Monocytes: S100A9, VCAN, IFITM2,
3.15. Dendritic cells: ZBTB46
3.16. Macrophage: MARCO, MERTK, C1Q,
3.17. Macrophage: CHI3L1+/CD9 hi/,Macrophage FABP4+/PDE4C+,
3.18. Macrophage IL1B+, Macrophage LYVE1+, Macrophage RETN+/VCAN+
3.19. Monocytes: CD14+, Monocytes CD14+/IL1B, Monocytes CD16+,
3.20. Bronchial Vessel: CXCL12+, Bronchial Vessel SELE+
3.21. Fibroblasts: COL13A1+
4. Epithelial Cells marker:
4.1. Basal: KRT5, KRT17,
4.2. Aberrant basaloid: COL1A1, KRT17,
4.3. Mucous: MUC5AC,
4.4. Club: SCGB3A2,
4.5. Ciliated: TPPP3,
4.6. AT1: AGER, CAV1, CAV2,
4.7. dividing: MKI67
4.8. ionocyte:,FOXI1
4.9. AT2: HHIP, WIF1, CA2, NNMT, SFTPC, SFTPA1,
5. Mesenchymal cell markers:
5.1. pericyte: RGS5, MCAM
5.2. ASM: MYH11, MYL9
5.3. AlvF: GPC3, FGFR4, CES1
5.4. AdF: PI16, C3, PLA2G2A, IGFBP6
5.5. LipF: PLIN2,APOE
5.6. Myofibroblast: CTHRC1, COL3A1, SPON2, ASPN
5.7. Peribronchial: WIF1
5.8. dividing: MKI67
For recently described epithelial cell types we followed the makers from Kadur et al. and Basil et al:
· pre TB-SC [11] / RAS [12]: SCGB3A1+/SCGB1A1+/SFTPB+/SFTPC-/HHIP-;
· TB-SC[11]: SCGB3A1+/SCGB1A1-/SFTPB+/SFTPC-/HHIP-;
· AT0 [11]: SCGB3A1+/SCGB1A1-/SFTPB+/SFTPC+/HHIP-
